# Conservation and divergence in cortical cellular organization between human and mouse revealed by single-cell transcriptome imaging

**DOI:** 10.1101/2021.11.01.466826

**Authors:** Rongxin Fang, Chenglong Xia, Meng Zhang, Jiang He, Jennie Close, Brian Long, Jeremy Miller, Ed Lein, Xiaowei Zhuang

## Abstract

The human cerebral cortex has tremendous cellular diversity and complex cellular organization that are essential for brain function. How different types of cells are organized and interact with each other in the human cortex, and how cellular organizations and interaction patterns vary across species are, however, unclear. Here, we performed spatially resolved single-cell expression profiling of 4,000 genes in human middle and superior temporal gyrus using multiplexed error-robust fluorescence *in situ* hybridization (MERFISH). We identified >100 neuronal and non-neuronal cell populations with distinct transcriptional signatures, generated a molecularly defined and spatially resolved cell atlas of these brain regions, and analyzed cell-cell interactions in a cell-type-specific manner. Comparison with the mouse cortex showed conservation in the laminar organization of cells and substantial divergence in cell-cell interactions between human and mouse. Notably, our data revealed a drastic increase in interactions between neurons and non-neuronal cells in the human cortex, uncovered human-specific cell-cell interaction patterns, and identified potential ligand-receptor basis of microglia-neuron interactions.
