## Supplementary material for "Conservation and divergence in cortical cellular organization between human and mouse revealed by single-cell transcriptome imaging": Table S5

Bit Num	Readout probe name	Sequence
1	RS0015	ATCCTCCTTCAATACATCCC
2	RS0083	ACACTACCACCATTTCCTAT
3	RS0095	ACTCCACTACTACTCACTCT
4	RS0109	ACCCTCTAACTTCCATCACA
5	RS0175	ACCACAACCCATTCCTTTCA
6	RS0237	TTTCTACCACTAATCAACCC
7	RS0247	ACCCTTTACAAACACACCCT
8	RS0255	TCCTATTCTCAACCTAACCT
9	RS0307	TATCCTTCAATCCCTCCACA
10	RS0332	ACATTACACCTCATTCTCCC
11	RS0343	TTTACTCCCTACACCTCCAA
12	RS0384	TTCTCCCTCTATCAACTCTA
13	RS0406	ACCCTTACTACTACATCATC
14	RS0451	TCCTAACAACCAACTACTCC
15	RS0468	TCTATCATTACCCTCCTCCT
16	RS0548	TATTCACCTTACAAACCCTC
17	RS0578	AAACACACACTAAACCACCC
18	RS0584	AACTCATCTCAATCCTCCCA
19	RS0639	TATCTCATCAATCCCACACT
20	RS0707	TCTATCATCTCCAAACCACA
21	RS0708	TCCAACTCATCTCTAATCTC
22	RS0730	AATACTCTCCCACCTCAACT
23	RS0763	ATAAATCATTCCCACTACCC
24	RS0793	ACCCAACACTCATAACATCC
25	RS0805	TTCCTAACAAATCACATCCC
26	RS0896	TACTACAAACCCATAATCCC
27	RS0820	TTCTTCCCTCAATCTTCATC
28	RS0994	AATCTCACCTTCCACTTCAC
29	RS0996	TTACCTCTAACCCTCCATTC
30	RS0967	TCCTCATCTTACTCCCTCTA
31	RS1040	ACTTTCCACATACTATCCCA
32	RS1047	ACCTTTCTCCATACCCAACT
33	RS1199	TCAAACTTTCCAACCACCTC
34	RS1316	ACATCCTAACTACAACCTTC
35	RS1312	TCCCAACTAACCTAACATTC
36	RS1261	ACACCATTTATCCACTCCTC
37	RS1326	ATCCTCACTACATCATCCAC
38	RS1404	TCCCTATCAATCTCCATAAC
39	RS1334	TCTCACACCACTTTCCTCAT
40	RS3505	AACTACATACTCCCTACCTC
41	RS1470	TTATCCATCCCTCTTCCTAC
42	RS1520	TCCTACAACATCCTTCCTAA
43	RS4216	ATCACACATACTTCTCCACA
44	RS4324	AACTTATTCCCTCCATCATC
45	RS4341	ACTCTCACTTCCCTTCCAAT
46	RS4351	TCTCTAATCCACTAATACCC
47	RS4363	TTCCTCTAACCCTACTATCC
48	RS4365	ATCTAATACCCTCTTACTCC
